# Profound Treg perturbations correlate with COVID-19 severity

**DOI:** 10.1101/2020.12.11.416180

**Authors:** Silvia Galván-Peña, Juliette Leon, Kaitavjeet Chowdhary, Daniel A. Michelson, Brinda Vijaykumar, Liang Yang, Angela Magnuson, Zachary Manickas-Hill, Alicja Piechocka-Trocha, Daniel P. Worrall, Kathryn E. Hall, Musie Ghebremichael, Bruce D. Walker, Jonathan Z. Li, Xu G. Yu, MGH COVID-19 Collection & Processing Team, Diane Mathis, Christophe Benoist

**Author notes:** Address correspondence to: Christophe Benoist, Department of Immunology, Harvard Medical School, 77 Avenue Louis Pasteur, Boston, MA 02115. Equal contribution (Silvia Galván-Peña, Juliette Leon).

## Abstract

The hallmark of severe COVID-19 disease has been an uncontrolled inflammatory response, resulting from poorly understood immunological dysfunction. We explored the hypothesis that perturbations in FoxP3+ T regulatory cells (Treg), key enforcers of immune homeostasis, contribute to COVID-19 pathology. Cytometric and transcriptomic profiling revealed a distinct Treg phenotype in severe COVID-19 patients, with an increase in both Treg proportions and intracellular levels of the lineage-defining transcription factor FoxP3, which correlated with poor outcomes. Accordingly, these Tregs over-expressed a range of suppressive effectors, but also pro-inflammatory molecules like IL32. Most strikingly, they acquired similarity to tumor-infiltrating Tregs, known to suppress local anti-tumor responses. These traits were most marked in acute patients with severe disease, but persisted somewhat in convalescent patients. These results suggest that Tregs may play nefarious roles in COVID-19, via suppressing anti-viral T cell responses during the severe phase of the disease, and/or via a direct pro-inflammatory role.
