## Supplementary material for "Profound Treg perturbations correlate with COVID-19 severity": Table S2

### Sheet: STCT
Supplementary Table 2 - Severe COVID19 signature (SCTS) genes with their average Severe COVID19/HD fold change and p-values in Tregs (n=300)
	Severe COVID19 vs HD
GeneSymbol	Average_FC_in_Severe_Treg	P_value	Severe COVID19 / HD signature (UP/DN)	Belongs to the Treg signature (UP/DN)
SPARC	13.3244	0.0218337	UP
PF4	12.6494	0.0276552	UP
TMEM176B	6.38196	0.0489112	UP
CLU	6.23764	0.0297932	UP
MPIG6B	5.90117	0.035354	UP
UBE2C	5.23431	2.71912e-05	UP
TK1	4.80321	0.000147843	UP
KIF18B	4.62675	0.000392094	UP
S100A9	4.50648	0.0294002	UP
CENPW	4.42599	0.00019172	UP
HIST1H3G	4.38325	0.000416416	UP
CCNB2	4.2693	8.08387e-06	UP
PLK1	4.231	0.000975147	UP
MYBL2	4.21052	9.28737e-05	UP
AURKB	4.18724	0.000271707	UP
BIRC5	4.16409	2.44473e-05	UP
CDCA8	4.10107	1.19156e-05	UP
CDCA5	4.06992	0.000803414	UP
PKMYT1	3.97788	0.00158584	UP
CDC20	3.95314	6.32213e-05	UP
CCNA2	3.92584	0.000464635	UP
HJURP	3.89602	0.000204351	UP
CKAP2L	3.85839	0.00116249	UP
RRM2	3.82909	0.000461295	UP
OTOF	3.77114	0.0470365	UP
IFITM3	3.74509	0.00450055	UP
CDC45	3.64016	0.0141089	UP
ETV7	3.60001	0.0105896	UP
TOP2A	3.44618	7.35317e-05	UP
CAVIN2	3.41764	0.0153815	UP
HMOX1	3.32879	0.0336879	UP
MT-TF	3.28297	0.00531079	UP
TPX2	3.27615	5.14255e-06	UP
ZWINT	3.23328	4.65215e-05	UP
TROAP	3.19541	0.000188629	UP
LINC01943	3.17994	0.000657019	UP
MT-TV	3.16674	0.0188781	UP
MT1E	3.16455	0.00214689	UP
CENPN	3.09942	0.000488522	UP
KIF20A	3.08442	0.0288788	UP
KIF2C	3.07801	0.00246865	UP
PCLAF	3.07375	0.00528045	UP
SPC24	3.06524	0.00148999	UP
DEPDC1B	3.01467	0.00142754	UP
HMMR	2.98763	0.000994687	UP
SHCBP1	2.96905	0.00212633	UP
PRR11	2.95878	3.54203e-05	UP
CD70	2.95468	0.00179645	UP
KIF23	2.95058	0.00132165	UP
MKI67	2.89788	0.00108986	UP	UP
CENPU	2.89387	0.00114087	UP
BUB1	2.89186	4.39824e-05	UP
CDK1	2.87587	0.000738439	UP
RECQL4	2.86592	0.0082922	UP
CCNF	2.75681	0.000180108	UP
TYMS	2.75299	0.00704748	UP
LAYN	2.75108	0.0203434	UP
ACOT7	2.73397	0.00208776	UP
LGALS1	2.71133	0.000287503	UP
MT2A	2.67586	6.20243e-05	UP
CDT1	2.67215	0.0289346	UP
ENTPD1	2.6629	0.00927047	UP	UP
NUSAP1	2.6629	0.000380312	UP	UP
RAD51AP1	2.64085	0.00340556	UP
CDCA2	2.63536	0.00133468	UP
CXCR3	2.62806	0.00498131	UP
AC017002.3	2.61534	0.00145874	UP
UHRF1	2.60268	0.00184138	UP
MT-TT	2.58471	0.0202636	UP
KIF11	2.58112	0.00449159	UP
HIST1H2AC	2.57755	0.0131245	UP
UBALD2	2.57755	0.00196318	UP
EXO1	2.55797	0.0344914	UP
CDKN3	2.55089	0.00101844	UP
DLGAP5	2.54206	0.00526627	UP
BCL3	2.53678	0.000726278	UP
IL12RB2	2.53151	0.00733435	UP	UP
E2F2	2.51577	0.00126303	UP
KHDC1	2.51228	1.66674e-05	UP
MCM4	2.49839	0.000698793	UP
CENPE	2.49666	0.000166551	UP
IFI44	2.49493	0.0070571	UP
IFI6	2.4932	0.00557479	UP
PTTG1	2.47426	9.26769e-05	UP
GNA15	2.45377	0.00537639	UP
ASF1B	2.44867	0.00173412	UP
ORC1	2.43344	0.00268897	UP
FEN1	2.41831	9.10905e-05	UP
KIFC1	2.40161	0.021561	UP
MTFR2	2.3933	0.0141498	UP
CDC6	2.38833	0.0175221	UP
CDKN2A	2.38337	0.00247137	UP
PMAIP1	2.38337	0.00231017	UP	UP
FBXO5	2.37019	0.00043892	UP
NME1	2.36362	0.00255593	UP
WDR34	2.36199	0.0259479	UP
MELK	2.33755	0.00290657	UP
MIR4435-2HG	2.33755	0.000104564	UP
TNFRSF18	2.33755	0.0333125	UP
NPDC1	2.33432	0.00491987	UP
CCNE1	2.32947	0.0111939	UP
TNFRSF9	2.32624	0.00016078	UP	UP
STMN1	2.31338	0.00330772	UP
KNL1	2.31177	0.0267153	UP
LRRC32	2.29899	0.00614416	UP
HIST1H1E	2.29104	0.00370753	UP
ANLN	2.28786	0.0142594	UP
CDCA4	2.27995	0.000132477	UP
SLCO4A1	2.27679	0.0118388	UP
HIST1H1C	2.27048	0.00173722	UP
CST7	2.26577	0.000313386	UP
GTSE1	2.26577	0.0387344	UP
LGMN	2.26263	0.00377438	UP
ZBTB32	2.25324	0.00174311	UP
MCM2	2.25012	0.00365679	UP
HMGB3	2.24856	0.00218867	UP
CENPF	2.247	0.00647104	UP
LY6E	2.247	4.38677e-05	UP
ECT2	2.24233	0.0335994	UP
TTK	2.2253	0.00122828	UP
NCAPH	2.22222	0.00104741	UP
NUF2	2.21606	0.00662244	UP
TRIB1	2.21606	0.00129275	UP	UP
HIST1H4I	2.20381	0.000876677	UP
HIST1H4C	2.19619	0.00657422	UP
SPATS2L	2.1901	0.000641928	UP	UP
CENPM	2.18859	0.00614065	UP
MYL6B	2.17799	0.000524445	UP
IL32	2.17347	7.27667e-05	UP
GINS2	2.16895	0.0420519	UP
JPT1	2.16145	0.000228931	UP
TXN	2.15696	0.000218554	UP
CLSPN	2.12727	0.0150268	UP
AC116407.2	2.12138	6.12876e-05	UP
AL160400.1	2.10964	0.0036542	UP
WHAMM	2.10964	0.0138424	UP
NCAPG	2.10818	0.0167597	UP
CDCA3	2.10672	0.00616153	UP
ESPL1	2.1038	0.0260416	UP
NEIL3	2.10089	0.0305687	UP
HPGD	2.09362	0.0024904	UP	UP
SEMA3G	2.09217	0.0106802	UP
CYTOR	2.0806	2.61412e-05	UP
DUT	2.07628	0.00461351	UP
RAD51	2.07484	0.00829147	UP
CHEK1	2.0648	0.00134382	UP	UP
PLSCR1	2.05908	0.00544717	UP
ING2	2.05196	0.00815312	UP
S100A4	2.05196	4.6325e-05	UP
CD59	2.03778	0.00182924	UP
SPAG5	2.03214	0.00174245	UP
AC005911.1	2.02511	0.0350853	UP
CHAF1A	2.0223	0.00123583	UP
GTF3C6	2.0223	5.574e-05	UP
STIL	2.0195	0.034325	UP
FURIN	2.0167	0.00347068	UP
HERC2P3	2.0167	0.044072	UP
IFI35	2.00694	0.00545032	UP
EPSTI1	2.00416	0.00496836	UP
COX8A	2.00277	0.000211883	UP
LGALS3	2.00139	0.000313111	UP	UP
TXK	0.499654	4.32133e-05	DN
ZNF550	0.499654	0.000189864	DN
TCF7	0.499307	0.000739958	DN	DN
INE1	0.498616	0.0257874	DN
HPCAL4	0.49827	0.00892226	DN
GSTO2	0.49758	0.000249466	DN
GIMAP1	0.497235	0.00277077	DN
NRIP1	0.497235	0.00660598	DN	DN
DHRS3	0.494143	0.00279941	DN	DN
ZNF84	0.494143	0.00150416	DN
IVNS1ABP	0.493116	8.90806e-07	DN
ZNF347	0.492775	0.00174621	DN
RNF144A	0.492433	0.0162417	DN	DN
AP000977.1	0.48734	0.00275415	DN
SLC10A1	0.487002	0.011983	DN
SUSD4	0.487002	0.0452489	DN
AC099795.2	0.48599	0.00153704	DN
ZNF304	0.485317	0.0169382	DN
DEGS2	0.484645	0.0456732	DN
TAF1A	0.484645	0.000465718	DN
FLT4	0.483974	0.00213284	DN
EPHA1	0.483303	0.0107752	DN
MAN1C1	0.482968	0.00299548	DN	DN
IER5	0.482634	0.00425737	DN
LYSMD2	0.482634	0.00882791	DN
ZNF595	0.482634	0.0384039	DN
TNF	0.481297	0.0011898	DN
ZNF566	0.480964	0.00114102	DN
CCNYL1	0.4793	0.00151057	DN
BRD2	0.477973	4.05603e-05	DN
AASS	0.468136	0.0174773	DN
KANTR	0.468136	0.000562279	DN
GAL3ST4	0.466516	0.00234279	DN
ZNF296	0.466193	0.0192848	DN
PRAG1	0.465547	0.0182965	DN
AL157935.1	0.464258	0.00816179	DN
JMJD7-PLA2G4B	0.462652	0.000204888	DN
A2M-AS1	0.462332	0.0358013	DN
TNFRSF10D	0.462011	0.00606179	DN
ZNF449	0.458184	0.00732301	DN
APBA2	0.456916	0.00522392	DN	DN
DBNDD1	0.456916	0.00893361	DN
PI4KAP1	0.456916	0.0210088	DN
IGF1R	0.454704	0.00309017	DN
ZFP41	0.454704	0.0111216	DN
PYGM	0.453445	2.23957e-05	DN
TGIF1	0.453445	0.00199529	DN
ZNF10	0.450938	0.00208374	DN
AC006441.1	0.450625	0.00296043	DN
AK5	0.449689	0.00553379	DN	DN
NR4A3	0.449689	0.00184849	DN
ATP1A1-AS1	0.448755	0.0209684	DN
NUAK2	0.448755	0.00058079	DN
ZNF559	0.445655	0.00200226	DN
AFF3	0.444729	0.00409449	DN
RNF175	0.444113	0.00689917	DN	UP
SEMA4C	0.443806	0.000258241	DN
GIMAP8	0.44227	0.00207521	DN
TCTN1	0.44227	0.00107003	DN
HEXIM1	0.441046	2.82803e-06	DN
HIC2	0.44013	0.00471113	DN
TOB2	0.439825	0.000259562	DN
SEC14L2	0.437696	0.000832028	DN
RGS16	0.434672	0.0328719	DN
RIMKLB	0.434672	0.000203991	DN
CHRM3-AS2	0.427501	0.000822585	DN
ACTG1P14	0.425137	0.0030494	DN
ZNF563	0.424842	0.000184192	DN
ZNF816	0.424842	0.00841608	DN
DUSP2	0.423373	0.00362111	DN
PGBD2	0.421616	0.0153466	DN
SKIL	0.42074	0.000115794	DN
RPL9P9	0.420157	0.0184427	DN
EGR1	0.419866	0.0289376	DN
ZNF420	0.418994	0.00268276	DN
CCR7	0.415811	0.000192119	DN
AL031432.5	0.415235	0.00103957	DN
CDC14B	0.414372	0.000568257	DN
ERF	0.414085	0.00207543	DN
RBMS3	0.412939	0.000196277	DN	UP
PRSS12	0.408951	0.000341911	DN
ZNF331	0.408102	0.000237951	DN
U73166.1	0.403041	0.000541162	DN
KIT	0.402204	0.0151347	DN
AC138058.1	0.400257	0.0283573	DN
UBE2S	0.398873	0.000878398	DN
AC026362.2	0.398044	0.0101499	DN
PPP1R10	0.398044	5.89948e-08	DN
ZNF439	0.395569	0.000686991	DN
LINC00612	0.387697	0.00966805	DN
C12orf42	0.383953	0.00010022	DN
LINC00663	0.382624	0.00446295	DN
AC104129.1	0.382359	0.0474973	DN
PAQR8	0.380772	0.00166193	DN
LINC01281	0.379718	0.00387343	DN
RAB26	0.379718	0.000243687	DN
ZNF844	0.37553	0.00404954	DN
AP005131.4	0.37449	0.000302865	DN
ERRFI1	0.373712	0.00749696	DN
GSTM3	0.373453	0.0116283	DN
CEACAM4	0.369335	0.000366274	DN	UP
FCRL2	0.366275	0.0238823	DN
AC020916.1	0.365008	0.000136722	DN
EDAR	0.362236	0.00496494	DN	DN
SNHG12	0.360482	1.89734e-06	DN
SNX32	0.360232	0.000297337	DN
GCNT4	0.356754	0.000220968	DN	UP
FMN1	0.354781	0.00380822	DN	DN
ZNF204P	0.354044	0.00107882	DN	DN
FCRL1	0.353553	0.0178377	DN	UP
SNORD99	0.351598	0.000527163	DN
KCNQ1OT1	0.345319	9.69863e-05	DN
INTS6	0.345079	6.57748e-06	DN
ADRB2	0.34151	0.0101895	DN
ZNF577	0.339386	0.000935847	DN
ZNF485	0.338212	0.00270917	DN
SERTAD1	0.337276	0.00371657	DN
LDLRAD4-AS1	0.331252	0.0016143	DN
ID3	0.326239	1.22594e-05	DN	UP
GLI1	0.322864	0.00198303	DN
NR4A2	0.321302	4.93832e-05	DN
TAGAP	0.32019	6.31959e-06	DN
AC103724.4	0.319303	0.000621488	DN
MARCKSL1	0.318419	2.02658e-05	DN
RGCC	0.311219	2.07958e-06	DN
IL1B	0.311003	0.0117878	DN
ARHGAP32	0.308427	0.000101839	DN
LINC00402	0.293615	3.65899e-06	DN
TLR5	0.29179	0.000209033	DN	UP
HSPA2	0.282437	0.00228034	DN
AC011379.1	0.272816	0.000279012	DN
NR4A1	0.263706	0.000131223	DN
PDE4C	0.251739	0.00132472	DN
AC007608.4	0.228141	0.000279483	DN
KIAA1683	0.221595	1.9326e-05	DN
AC004520.1	0.220676	8.18085e-06	DN
RASGEF1B	0.214641	0.00013642	DN
NOG	0.163686	0.000156533	DN
PLK2	0.128782	0.000732112	DN
