## Supplementary material for "Profound Treg perturbations correlate with COVID-19 severity": Table S1

### Sheet: S1A. Summary
Table S1A. Clinical characteristics of COVID-19 patients and healthy donors (summary, n=68)
	Demographics					Ethnicity			Disease onset			Hospitalized patients parameters			Biological parameters ( at sampling or +/-48h to sampling)			Medications	Outcomes
GROUP	Age at blood sampling, median [IQR] (years)	Gender, male, n (%)	BMI, median [IQR] (kg/m2)	Black/African American, n (%)	White, n (%)	Hispanic/Latino, n (%)	Asian, n (%)	Multiethnicity, n (%)	Sampling time after disease onset, median [IQR] (days)	Intubation, n [%]	Time from symptoms onset to hospitalization, median [IQR] (days)	Time from symptoms onset to intubation, median [IQR] (days)	Sampling during mechanical ventilation , n (% of intubated patients)	Intubation to sampling, median [IQR] (days)	LDH, median [IQR] (UI/L)	CRP, median [IQR] (mg/L)	Platelets, median [IQR] (10^9/L)	Steroid treatment at sampling (+/- 48h), n(%)	Hospitalization length, median [IQR] (days)	Death, n (%)
Severe COVID-19 (hospitalized patients, n=26)	59 [45-69]	22 (85)	31.0 [25.1-38.6]	3 (12.5)	11 (46)	6 (25)	0 (0)	4 (27)	16 [13-23]	17 (65)	7 [5-10]	9 [6-14]	14 (82)	10 [5-12]	331 [250-424]	60 [16-140]	297 [204-393]	4 (17)	18 [10-50]	4 (17)
Mild COVID-19 (outpatients, n=7)	29 [27-31]	3 (43)	22.7 [20.3-28.8]	0 (0)	6 (86)	0 (0)	0 (0)	1 (14)	28 [20-34]									0 (0)
Recovered COVID-19 (PCR negative, n=24)	46 [30-61]	8 (33)	25.6 [22.3-29.4]	0 (0)	21 (88)	0 (0)	1 (4)	2 (8)	42 [31-71]									0 (0)
Healthy donors (n=11)	29 [26-32]	5 (45)	24.9 [22.3-27.7]

### Sheet: S1B. Individual data
Table S1B. Individual clinical and biological data (n=68) - at collection date									not applicable
#	Group	Donor ID	Collection date	Severity	Phenotype	Age (years)	Sex (0 :Female, 1: Male)	BMI (kg/m2)	Race/Ethnicity (0 : Black/African, 1: White, 2 : hispanic, 3 Asian, 4: mixte)	Symptoms onset to Sampling (days)	Symptoms onset to 1st positive COVID test (PCR/Antibody) (days)	Onset to Hospitalisation (days)	If severe, admission to ICU (0:No, 1:Yes)	Intubation (0:No, 1:Yes)	Sampling during intubation period (0:No, 1:Yes)	Onset to Intubation (days)	Intubation to sampling (days)	Onset to Extubation (days)	Hospitalization length (days)	Final outcome: (0:discharged, 1:deceased)	Viral load in sputum or oropharyngeal swab at sampling (log10 RNA copies/mL)	CRP(mg/L) at sampling or +/- 48h to sampling	date of CRP value	LDH (UI/L) at sampling or +/- 48h to sampling	date of LDH value	Platelets (10^9/L) at sampling or +/- 48h to sampling	date of Platelets value	02 therapy at sampling	Pa02/Fi02	L/min if 02 nasal	Lower PaO2 (PO2, Arterial) at sampling	Steroids prescribed from 0-48h before sampling	Remdesivir prescribed from 0-48h before sampling	Other immunosuppressants prescribed from 0-48h before sampling	Hemodialysis prescribed from 0-48h before sampling	Antibiotics prescribed from 0-48h before sampling	All medications prescribed from 0-48h before sampling
22	1	RR0155902	2020-04-14	hospitalized moderate to severe	COVID-19 POSITIVE(+)	57	1	30	2	17	10	10	1	1	1	12	5	NC	NC	1	5.66354	145.2	2020-04-14	523	2020-04-14	360	2020-04-14	intubated	131.373		67					yes	amino acids-protein hydrolysate (PROSOURCE NO CARB), calcium chloride IV syringe 1 g, cefepime (MAXIPIME), dextrose (D50W), enoxaparin (LOVENOX), furosemide (LASIX), insulin regular (HumuLIN-R,NovoLIN-R), isoflurane inhalation, ketamine (KETALAR) infusion, lactulose (CONSTULOSE), omeprazole (PriLOSEC), rocuronium (ZEMURON), vancomycin (VANCOCIN), white petrolatum-mineral oiL (SYSTANE)
32	1	RR0183111	2020-05-15	hospitalized moderate to severe	COVID-19 POSITIVE(+)	77	1	39.6	1	NA	NA	NA	0	0					6	0	pending	17.5	2020-05-15	219	2020-05-15	154	2020-05-15	no			NA					yes	lisinopril (PRINIVIL,ZESTRIL), metoprolol tartrate (LOPRESSOR), magnesium sulfate, amiodarone (PACERONE), phenylephrine (NEO-SYNEPHRINE), propofol (DIPRIVAN), cefTRIAXone (ROCEPHIN), magnesium sulfate 2 g in sodium chloride, sulfur hexafluoride lipid-type A microspheres (LUMASON), allopurinol (ZYLOPRIM), aMILoride (MIDAMOR), amiodarone (PACERONE), finasteride (PROSCAR), lisinopril (PRINIVIL,ZESTR…
13	1	RR0190727	2020-05-13	hospitalized moderate to severe	COVID-19 POSITIVE(+)	46	1	24.7	2	32	13	13	1	1	1	28	4	NC	NC	1	pending	136.6	2020-05-13	337	2020-05-09	212	2020-05-13	intubated	NA		64					yes	acetaminophen (TYLENOL), cefepime (MAXIPIME), enoxaparin (LOVENOX), furosemide (LASIX), heparin (PF), HYDROmorphone (DILAUDID), iohexoL (OMNIPAQUE-350), magnesium citrate oral solution, midazolam (VERSED), propofol (DIPRIVAN), rocuronium (ZEMURON), vancomycin (VANCOCIN), white petrolatum-mineral oiL (LUBRIFRESH)
14	1	RR0213942	2020-05-14	hospitalized moderate to severe	COVID-19 POSITIVE(+)	81	1	33	1	28	7	8	1	1	1	17	11	34	49	0	pending	4.2	2020-05-14	251	2020-05-13	196	2020-05-14	intubated	182.857		86						cloNIDine HCL (CATAPRES), dexmedetomidine (PRECEDEX), furosemide (LASIX), insulin regular (HumuLIN-R,NovoLIN-R), lactulose (CONSTULOSE), oxyCODONE, QUEtiapine (SEROquel), sodium chloride
23	1	RR0238752	2020-04-16	hospitalized moderate to severe	COVID-19 POSITIVE(+)	53	1	23.5	4	16	5	5	1	1	1	6	10	19	NC	0	pending	132.1	2020-04-15	361	2020-04-15	559	2020-04-16	intubated	286.667		71	yes			yes	yes	acetaminophen (OFIRMEV), albumin human, amLODIPine (NORVASC), anticoagulant citrate dextrose solution (ACD), bicarbonate dialysis 0/2.5 (PRISMASOL), calcium chloride, calcium gluconate, ceFAZolin (ANCEF), cefepime (MAXIPIME), cloNIDine HCL (CATAPRES), dexamethasone (DECADRON), dextrose (D50W), furosemide (LASIX), heparin, HYDROmorphone (DILAUDID), insulin NPH (HumuLIN N,NovoLIN N), insulin regula…
21	1	RR0270554	2020-04-07	hospitalized moderate to severe	COVID-19 POSITIVE(+)	81	1	19.6	0	19	7	7	1	1	1	7	12	26	50	0	3.52828	278.8	2020-03-30	326	2020-04-10	277	2020-04-07	intubated	236.667		82				yes	yes	aminocaproic acid (AMICAR), amiodarone (PACERONE), anticoagulant citrate dextrose solution (ACD), bicarbonate dialysis 0/2.5 (PRISMASOL), calcium gluconate, cefepime (MAXIPIME), dexmedetomidine (PRECEDEX), metoprolol tartrate (LOPRESSOR), norepinephrine (LEVOPHED), oxidized cellulose (SURGICEL ORIGINAL), polyethylene glycol, sodium chloride (NS), sodium phosphate, vancomycin (VANCOCIN), vasopress…
12	1	RR0277045	2020-05-05	hospitalized moderate to severe	COVID-19 POSITIVE(+)	44	1	48.5	4	40	6	6	1	1	0	6	34	26	83	0	pending	22	2020-05-04	203	2020-05-04	296	2020-05-05	intubated	273.333		78						chlorproMAZINE (THORAZINE), divalproex (DEPAKOTE), furosemide (LASIX), LORazepam (ATIVAN), magnesium sulfate, melatonin, methadone (DOLOPHINE), propranoloL (INDERAL), QUEtiapine (SEROquel), valproate (DEPACON), valproic acid (DEPAKENE)
15	1	RR0302365	2020-05-20	hospitalized moderate to severe	COVID-19 POSITIVE(+)	60	1	24.4	1	15	1	2	1	1	1	6	9	17	48	0	pending	143.6	2020-05-20	447	2020-05-20	6	2020-05-20	intubated	260		94	yes				yes	albumin human, atovaquone (MEPRON), calcium gluconate, cefepime (MAXIPIME), diatrizoate meglumine-diatrizoate sodium (GASTROGRAFIN), famotidine (PEPCID), hydrocortisone sodium succinate (PF), iohexoL (OMNIPAQUE-350), lactated ringers IV Bolus, lactulose (CONSTULOSE), metoclopramide HCl (REGLAN)
24	1	RR0306916	2020-06-03	hospitalized moderate to severe	COVID-19 POSITIVE(+)	41	0	45.4	0	9	5	2	1	1	1	5	4	21	29	0	pending	11.1	2020-06-03	571	2020-06-03	155	2020-06-03	intubated	188		76						D5W infusion, furosemide (LASIX), HYDROmorphone (DILAUDID), ID-remdesivir, metoclopramide HCl (REGLAN), metOLazone (ZAROXOLYN), midazolam (VERSED), norepinephrine (LEVOPHED), potassium chloride (KLOR-CON), propofol (DIPRIVAN), rocuronium (ZEMURON), white petrolatum-mineral oiL (LUBRIFRESH)
33	1	RR0318907	2020-05-12	hospitalized moderate to severe	COVID-19 POSITIVE(+)	68	1	22.9	1	11	3	3	0	0					10	0	pending	14.4	2020-05-12	262	2020-05-10	438	2020-05-12	02 nasal	271.429	2	NA		yes				ID-remdesivir (emergency use authorization)
25	1	RR0383468	2020-04-13	hospitalized moderate to severe	COVID-19 POSITIVE(+)	54	1	33	1	21	10	10	1	1	1	11	10	40	83	0	4.02154	59.6	2020-04-13	305	2020-04-13	207	2020-04-13	intubated	NA		96					yes	atorvastatin (LIPITOR), cefepime (MAXIPIME), chlorothiazide (DIURIL), D10W infusion, D20W infusion, furosemide (LASIX), insulin regular (HumuLIN-R,NovoLIN-R), iohexoL, ipratropium-albuteroL (DUONEB), ketamine (KETALAR), magnesium sulfate, midazolam (PF) (VERSED), QUEtiapine (SEROquel), rocuronium (ZEMURON), vancomycin (VANCOCIN)
29	1	RR0415843	2020-06-09	hospitalized moderate to severe	COVID-19 POSITIVE(+)	54	1	24.9	2	15	5	7	0	0					9	0	pending	41.3	2020-06-09	263	2020-06-09	975	2020-06-09	02 nasal	NA	2	NA
34	1	RR0511931	2020-04-08	hospitalized moderate to severe	COVID-19 POSITIVE(+)	54	1	30.1	1	19	5	5	0	0					15	0	5.56219	5.9	2020-04-08	321	2020-04-08	548	2020-04-08	no			NA						acetaminophen (TYLENOL), Adult continuous PN, benzonatate (TESSALON), dextromethorphan (DELSYM), diphenhydrAMINE (BENADRYL), guaiFENesin (ROBITUSSIN), insulin glargine (LANTUS), insulin lispro (ADMELOG, HumaLOG), ketorolac (TORADOL), lactated ringers IV Bolus, magnesium sulfate, melatonin, oxyCODONE, prochlorperazine edisylate (COMPAZINE), SUMAtriptan (IMITREX)
16	1	RR0524129	2020-05-07	hospitalized moderate to severe	COVID-19 POSITIVE(+)	63	0	35.7	0	NA	NA	NA	1	1	0	NA	31	NA	87	0	pending	338.4	2020-04-12	392	2020-04-13	363	2020-05-07	intubated	NA		95					yes	ceftolozane-tazobactam (ZERBAXA), DAPTOmycin (CUBICIN), enoxaparin (LOVENOX), HYDROmorphone (DILAUDID), lactated ringers IV Bolus, lidocaine (PF) (XYLOCAINE-MPF), magnesium sulfate, meropenem (MERREM), metoprolol tartrate (LOPRESSOR), metroNIDAZOLE premix (FLAGYL), midodrine (PROAMATINE), norepinephrine (LEVOPHED), potassium chloride (KAYCIEL 10%), sennosides, sodium chloride, vasopressin (PITRES…
27	1	RR0650386	2020-03-31	hospitalized moderate to severe	COVID-19 POSITIVE(+)	70	1	26.4	1	12	0	0	1	1	1	7	5	NC	NC	1	4.4222	279.4	2020-03-31	283	2020-03-25	370	2020-03-31	intubated	316.667		63					yes	cefepime (MAXIPIME), chlorproMAZINE (THORAZINE), dexMEDEtomidine (PRECEDEX), docusate (COLACE), furosemide (LASIX), hydroxychloroquine (PLAQUENIL), ketamine (KETALAR), magnesium sulfate, metOLazone (ZAROXOLYN), naloxone (NARCAN), omeprazole (PriLOSEC), PHENobarbital (LUMINAL), potassium, sodium phosphates (PHOS-NAK), sennosides, vancomycin (VANCOCIN), vasopressin (PITRESSIN)
30	1	RR0682992	2020-04-26	hospitalized moderate to severe	COVID-19 POSITIVE(+)	34	0	36.8	4	12	8	8	0	0					5	0	3.29962	50.3	2020-04-26	177	2020-04-26	346	2020-04-26	no			NA						dextrose (D50W), glipiZIDE (GLUCOTROL), insulin glargine (BASAGLAR KWIKPEN U-100 INSULIN), insulin lispro (ADMELOG, HumaLOG), insulin NPH (HumuLIN N,NovoLIN N), metFORMIN (GLUCOPHAGE)
17	1	RR0727196	2020-05-08	hospitalized moderate to severe	COVID-19 POSITIVE(+)	44	1	40.6	2	21	7	7	1	1	1	10	11	26	26	0	pending	135.8	2020-04-27	440	2020-05-07	83	2020-05-08	intubated	NA		74	yes				yes	calcium gluconate, cefepime (MAXIPIME), D5W infusion, dexamethasone (DECADRON), furosemide (LASIX), haloperidol lactate (HALDOL), LORazepam (ATIVAN), meropenem (MERREM), methadone (DOLOPHINE), mupirocin (BACTROBAN), omeprazole (PriLOSEC), QUEtiapine (SEROquel), sodium phosphate, vancomycin (VANCOCIN)
36	1	RR0736447	2020-04-10	hospitalized moderate to severe	COVID-19 POSITIVE(+)	63	1	26.3	1	11	7	7	0	0					11	0	pending	107.8	2020-04-10	616	2020-04-10	152	2020-04-10	02 nasal	264.286	2	NA					yes	benzonatate (TESSALON), calcium carbonate (OS-CAL), guaiFENesin (ROBITUSSIN), hydroxychloroquine (PLAQUENIL), magnesium sulfate, rosuvastatin (CRESTOR), vancomycin premix (VANCOCIN)
35	1	RR0783978	2020-05-18	hospitalized moderate to severe	COVID-19 POSITIVE(+)	64	1	38.3	2	24	14	14	0	0					14	0	pending	1.8	2020-05-18	227	2020-05-18	285	2020-05-18	no			NA						melatonin, QUEtiapine (SEROquel)
18	1	RR0849884	2020-05-13	hospitalized moderate to severe	COVID-19 POSITIVE(+)	70	1	45	1	20	0	10	1	1	1	10	10	12	11	0	pending	20	2020-05-13	201	2020-05-13	299	2020-05-13	room air	400		84						furosemide (LASIX)
26	1	RR0865452	2020-04-14	hospitalized moderate to severe	COVID-19 POSITIVE(+)	60	1	30.6	1	15	6	6	1	1	1	6	9	26	30	0	pending	79.6	2020-04-14	419	2020-04-14	391	2020-04-14	intubated	381.818		80	yes			yes		albumin human, alteplase (CATHFLO), amino acids-protein hydrolysate (PROSOURCE NO CARB), anticoagulant citrate dextrose solution (ACD), calcium acetate(phosphat bind) (PHOSLO), D10W infusion, dexamethasone (DECADRON), dexmedetomidine (PRECEDEX), heparin, hydrALAZINE injection, HYDROmorphone (DILAUDID), lactulose (CONSTULOSE), methylnaltrexone (RELISTOR), niCARdipine (CARDENE IV), nitroglycerin in…
19	1	RR0866687	2020-05-07	hospitalized moderate to severe	COVID-19 POSITIVE(+)	57	1	33.6	NA	23	14	20	1	1	1	22	1	30	18	0	pending	191.3	2020-05-07	474	2020-05-07	253	2020-05-07	intubated	200		129					yes	acetaminophen (TYLENOL), benzonatate (TESSALON), calcium gluconate, cefTRIAXone (ROCEPHIN), chlorhexidine (HIBICLENS), dextrose (D50W), docusate sodium (COLACE), doxycycline hyclate (DORYX), enoxaparin (LOVENOX), fentaNYL (PF) (SUBLIMAZE), folic acid 1 mg in sodium chloride, furosemide (LASIX), guaiFENesin (ROBITUSSIN), heparin, ID-hydroxychloroquine or placebo, insulin regular (HumuLIN-R,NovoLIN…
31	1	RR0915093	2020-03-31	hospitalized moderate to severe	COVID-19 POSITIVE(+)	24	0	41.6	2	13	4	8	0	0					6	0	pending	8.4	2020-03-31	347	2020-03-26	346	2020-03-31	02 nasal	416.129	3	NA						dextran 70-hypromellose-glycern (ARTIFICIAL TEARS)
20	1	RR0919381	2020-05-05	hospitalized moderate to severe	COVID-19 POSITIVE(+)	63	1	25.2	NA	47	14	14	1	1	0	14	33	40	56	0	pending	34.2	2020-05-04	367	2020-04-23	446	2020-05-05	intubated	NA		78					yes	ceFAZolin (ANCEF), cefepime (MAXIPIME), cloNIDine HCL (CATAPRES), D5W infusion, desmopressin (DDAVP), HYDROmorphone (DILAUDID), sodium chloride
28	1	RR0921314	2020-06-03	hospitalized moderate to severe	COVID-19 POSITIVE(+)	76	1	31.4	1	14	2	2	1	1	1	2	12	19	NC	1	pending	NA		389	2020-05-22	401	2020-06-03	intubated	260		62						acetaminophen (TYLENOL), Adult continuous PN, D5W infusion, dexmedetomidine (PRECEDEX), diatrizoate meglumine-diatrizoate sodium (GASTROGRAFIN), furosemide (LASIX), HYDROmorphone (PF) (DILAUDID), levothyroxine (SYNTHROID), lidocaine (PF) (XYLOCAINE-MPF), methadone (DOLOPHINE), metoclopramide HCl (REGLAN), metoprolol tartrate (LOPRESSOR), pantoprazole (PROTONIX), sodium bicarbonate
37	1	RR0951931	2020-04-28	hospitalized moderate to severe	COVID-19 POSITIVE(+)	40	1	26.4	4	16	2	13	0	0					3	0	pending	60	2020-04-28	249	2020-04-25	247	2020-04-28	no			NA			yes			amLODIPine (NORVASC), fondaparinux (ARIXTRA), lisinopril (PRINIVIL,ZESTRIL), nicotine (NICODERM CQ), nicotine polacrilex (NICORETTE), sodium chloride, tacrolimus (PROGRAF)
38	2	RR0236312	2020-05-12	mild outpatients	COVID-19 POSITIVE(+)	58	1	24.4	4	34	5									0		NA		NA		NA
39	2	RR0248668	2020-05-05	mild outpatients	COVID-19 POSITIVE(+)	27	1	NA	1	29	8									0		NA		NA		NA
40	2	RR0378574	2020-05-07	mild outpatients	COVID-19 POSITIVE(+)	29	0	20.4	1	20	3									0		NA		NA		NA
44	2	RR0424088	2020-04-15	mild outpatients	COVID-19 POSITIVE(+)	31	0	19.8	1	28	2									0		NA		NA		NA
41	2	RR0467460	2020-05-05	mild outpatients	COVID-19 POSITIVE(+)	23	1	42.1	1	8	8									0		NA		NA		NA										yes	albuterol 90 mcg/actuation inhaler, levoFLOXacin (LEVAQUIN) 750 MG tablet
42	2	RR0602232	2020-05-01	mild outpatients	COVID-19 POSITIVE(+)	27	0	21.7	1	21	3									0		NA		NA		NA
43	2	RR0615993	2020-05-22	mild outpatients	COVID-19 POSITIVE(+)	29	0	23.6	1	65	5									0		NA		NA		NA
49	3	RR0157115	2020-05-12	Recovered	Convalescent	64	1	NA	1	65	7			0						0		NA		NA		NA
60	3	RR0234740	2020-07-23	Recovered	Convalescent	77	1	NA	1	131	0			0						0		NA		NA		NA
61	3	RR0243818	2020-07-14	Recovered	Convalescent	59	0	29.4	1	92	3			0						0		NA		NA		245	2020-07-10
66	3	RR0306970	2020-04-21	Recovered	Convalescent	56	1	22.9	3	42	3	10		0					8	0		83.1	2020-03-28	269	2020-03-28	496	2020-03-28
62	3	RR0370807	2020-04-21	Recovered	Convalescent	58	1	NA	1	36	1			0						0		NA		NA		NA
53	3	RR0417079	2020-04-15	Recovered	Convalescent	30	0	22	1	26	1			0						0		NA		NA		NA
45	3	RR0469109	2020-05-19	Recovered	Convalescent	64	0	25.6	1	55	1	11		0					1	0		NA		NA		266	2020-05-29
67	3	RR0509389	2020-05-19	Recovered	Convalescent	69	1	NA	1	71	14			0						0		NA		NA		227	2020-05-15										calcium gluconate infusion
68	3	RR0542663	2020-05-18	Recovered	Convalescent	69	0	22.2	1	70	14			0						0		NA		NA		245	2020-05-15
54	3	RR0579992	2020-04-17	Recovered	Convalescent	40	0	31.5	4	14	2			0						0		NA		NA		NA
48	3	RR0614457	2020-05-19	Recovered	Convalescent	53	1	22.7	1	65	40			0						0		NA		NA		NA
63	3	RR0627934	2020-07-09	Recovered	Convalescent	51	1	38.9	1	120	14	14		1	0	15		61	44	0		NA		NA		323	2020-06-29
46	3	RR0656234	2020-05-07	Recovered	Convalescent	26	0	22.3	1	28	2			0						0		NA		NA		NA
47	3	RR0675218	2020-05-05	Recovered	Convalescent	37	0	34.6	1	38	0			0						0		NA		NA		NA
55	3	RR0685229	2020-04-16	Recovered	Convalescent	31	0	22	1	36	3			0						0		NA		NA		NA
50	3	RR0822098	2020-05-01	Recovered	Convalescent	34	1	33.7	1	42	9			0						0		NA		NA		NA
56	3	RR0823855	2020-04-13	Recovered	Convalescent	27	0	26.5	1	25	2			0						0		NA		NA		NA
57	3	RR0830593	2020-04-13	Recovered	Convalescent	32	0	20.6	1	32	12			0						0		NA		NA		NA
58	3	RR0857858	2020-04-27	Recovered	Convalescent	28	0	25.5	1	38	1			0						0		NA		NA		NA
51	3	RR0907841	2020-05-18	Recovered	Convalescent	31	0	26.6	1	61	1			0						0		NA		NA		NA
64	3	RR0931294	2020-06-05	Recovered	Convalescent	62	0	NA	1	77	1			0						0		NA		NA		NA
59	3	RR0941176	2020-04-17	Recovered	Convalescent	27	0	22.5	1	11	2			0						0		NA		NA		NA
65	3	RR0941834	2020-07-23	Recovered	Convalescent	57	0	27.9	1	97	4			0						0		NA		NA		238	2020-07-31
52	3	RR0997256	2020-05-12	Recovered	Convalescent	23	0	28.8	4	31	5			0						0		NA		NA		NA
8	4	AC3032552	2019-09-26	Healthy	Healthy	29	1	25.3	NA
3	4	AC3034430	2019-11-05	Healthy	Healthy	32	1	26	NA
7	4	AC3034431	2019-11-06	Healthy	Healthy	53	1	32.8	NA
9	4	HH0000001	2020-06-25	Healthy	Healthy	35	1	24.4	1
10	4	HH0000002	2020-07-28	Healthy	Healthy	26	0	22.1	1
11	4	HH0000003	2020-08-25	Healthy	Healthy	30	0	22.3	1
1	4	RR0438670	2020-02-06	Healthy	Healthy	29	0	NA	1
6	4	RR0611936	2020-01-02	Healthy	Healthy	30	0	NA	1
2	4	RR0865315	2020-02-12	Healthy	Healthy	28	1	NA	1
5	4	RR0890519	2020-01-22	Healthy	Healthy	23	0	NA	3
4	4	RR0947025	2020-02-05	Healthy	Healthy	26	0	NA	1

### Sheet: S1C. Flow cytometry parameters
Table S1C.Samples included in the Flow cytometry dataset (n=63) : key parameters
#	Group	Donor ID	Collection date	Severity	Processing date	Processing Batch #	CD25+ CD127- (% of CD3+ CD4+)	CD25+ FOXP3+ (% of CD3+ CD4+)	Treg numbers per 10,000 PBMCs	FoxP3 raw MFI	FoxP3 normalised MFI	CD25 raw MFI	CD25 normalised MFI	PD1+ Tregs (% of CD25+ FoxP3+)	KLRG1+ Tregs (% of CD25+ FoxP3+)	CD45RA+ Tregs (% of CD25+ FoxP3+)	TBET+ Tregs (% of CD25+ FoxP3+)	B cell %/T cell% ratio	% B cells (CD19+)	% T cells (CD3+)	Lymphopenia
3	4	AC3034430	2019-11-05	Healthy	2020-06-04	3	6.57	4.96	264	1709	1.01	2095	1.14387	8.64	10.5	10.7	3.29	0.1	7.68	75.3	0
4	4	RR0947025	2020-02-05	Healthy	2020-06-04	3	5.49	5.5	196	1676	0.99	1568	0.856129	8.06	5.26	25.2	2.74	0.14	8.51	78	0
5	4	RR0890519	2020-01-22	Healthy	2020-06-05	4	4.96	4	209	1432	1	2179	1	1.44	3.36	37	0.72	0.12	9.96	83.2	0
6	4	RR0611936	2020-01-02	Healthy	2020-06-07	6	6.89	7.93	415	1648	1	1837	1	3.9	3.01	25.3	3.32	0.15	11.2	75.6	0
7	4	AC3034431	2019-11-06	Healthy	2020-06-08	7	7.04	6.89	114	1881	1	1239	1	4.47	0.21	4.38	4.74	0.25	16.1	64.9	0
8	4	AC3032552	2019-09-26	Healthy	2020-06-24	8	8.8	8.2	336	1854	1	1554	1	1.5	0.86	33.7	0.37	0.26	16	62.1	0
9	4	HH0000001	2020-06-25	Healthy	2020-06-25	9	6.09	5.85	244	1961	1	1938	1	3.2	1.79	26.6	2.28	0.15	10.5	71.6	0
10	4	HH0000002	2020-07-28	Healthy	2020-09-01	10	4.72	3.84	221	827	1	855	1	1.88	1.24	14.4	4.65	0.1	7.56	77.7	0
11	4	HH0000003	2020-08-25	Healthy	2020-09-02	11	7.14	7.74	379	3663	1	956	1	8.8	2.42	41.2	0.95	0.15	11.3	77.9	0
13	1	RR0190727	2020-05-13	hospitalized moderate to severe	2020-06-04	3	6.76	5.42	51	2294	1.36	1394	0.761125	23.3	11.9	5.94	5.45	0.46	9.19	20	1
14	1	RR0213942	2020-05-14	hospitalized moderate to severe	2020-06-05	4	3.13	4.42	228	2105	1.47	1842	0.845342	7.59	11.7	32.6	7.8	0.14	9.79	68.2	0
15	1	RR0302365	2020-05-20	hospitalized moderate to severe	2020-06-05	4	1.74	2.44	102	1377	0.96	935	0.429096	25.6	12.1	57.9	12.7	0.19	11.2	60.5	0
16	1	RR0524129	2020-05-07	hospitalized moderate to severe	2020-06-05	4	8.9	6.7	307	1563	1.09	2332	1.07022	9.62	8.72	9.94	7.86	0.085	5.98	70.3	0
17	1	RR0727196	2020-05-08	hospitalized moderate to severe	2020-06-06	5	3.07	3.81	28					31.7	12.8	14.5	15.9	0.34	15.5	45.1	0
18	1	RR0849884	2020-05-13	hospitalized moderate to severe	2020-06-06	5	6.76	7.77	270					6.48	25	11.4	7.78	0.18	10.7	59.1	0
19	1	RR0866687	2020-05-07	hospitalized moderate to severe	2020-06-07	6	7.65	7.58	215	2249	1.365	2380	1.29559	6.72	7.34	2.13	0.74	0.29	17.5	60.7	0
20	1	RR0919381	2020-05-05	hospitalized moderate to severe	2020-06-08	7	2.62	4.07	253	3188	1.69	2247	1.81356	13.6	11.6	2.92	12.8	0.035	2.98	84.3	1
21	1	RR0270554	2020-04-07	hospitalized moderate to severe	2020-06-24	8	13	13.8	481	3227	1.74056	1348	0.867439	15.6	9.4	11.2	0.45	0.28	13.6	49.3	0
22	1	RR0155902	2020-04-14	hospitalized moderate to severe	2020-06-24	8	13.1	11.8	165	1955	1.05448	1487	0.956885	6.02	15.7	16.4	2.17	0.77	15.5	18	1
23	1	RR0238752	2020-04-16	hospitalized moderate to severe	2020-06-24	8	10.3	10	126	3994	2.15426	1997	1.28507	15.1	5.41	3.78	0.9	1.5	28.7	18.8	1
24	1	RR0306916	2020-06-03	hospitalized moderate to severe	2020-06-24	8	2.8	3.8	154	2334	1.2589	673	0.433076	3.16	11.2	29.7	4.74	0.46	27.4	59.1	0
25	1	RR0383468	2020-04-13	hospitalized moderate to severe	2020-06-25	9	15.3	14.8	99	4202	2.14278	1949	1.00568	12.8	11	7.16	0.77	1.75	19.1	10.1	1
26	1	RR0865452	2020-04-14	hospitalized moderate to severe	2020-06-25	9	14.8	15.4	23	3646	1.85926	1251	0.645511	5.38	21.5	4.3	2.15	1.83	3.83	2.08	1
27	1	RR0650386	2020-03-31	hospitalized moderate to severe	2020-06-25	9	7.75	9.43	484	3141	1.60173	1011	0.521672	2.67	5.02	21.4	2.47	0.27	16.1	59.6	0
28	1	RR0921314	2020-06-03	hospitalized moderate to severe	2020-06-25	9	18	20.5	157	3055	1.55788	1487	0.767286	10.6	25.8	4.96	3.39	0.47	6.34	13.4	1
29	1	RR0415843	2020-06-09	hospitalized moderate to severe	2020-09-01	10	5.08	6.67	143	1052	1.27207	472	0.552047	13.1	12.1	9.46	10.5	0.32	10.9	34.1	0
30	1	RR0682992	2020-04-26	hospitalized moderate to severe	2020-09-01	10	5.58	3.83	107	779	0.941959	731	0.854971	3.2	17.9	11.7	4.52	0.16	7.34	45	0
31	1	RR0915093	2020-03-31	hospitalized moderate to severe	2020-09-01	10	5.17	3.65	153	774	0.935913	658	0.769591	8.43	12.4	8.75	10.4	0.22	14.1	64.4	0
32	1	RR0183111	2020-05-15	hospitalized moderate to severe	2020-09-02	11	7.5	8.87	170	3038	0.829375	827	0.865063	7.28	9.15	19.7	1.34	0.09	6.7	71.1	0
33	1	RR0318907	2020-05-12	hospitalized moderate to severe	2020-09-02	11	3.48	5.3	306	4942	1.34917	1255	1.31276	8.42	8.27	31.6	4.18	0.1	7.44	74.5	0
34	1	RR0511931	2020-04-08	hospitalized moderate to severe	2020-09-02	11	6.68	6.97	130	4913	1.34125	431	0.450837	13.8	4.2	9.35	3.13	0.08	6.47	78.6	0
35	1	RR0783978	2020-05-18	hospitalized moderate to severe	2020-09-02	11	8.29	10	303	4896	1.33661	1035	1.08264	6.15	13.6	10.8	2.5	0.4	19.4	48	0
36	1	RR0736447	2020-04-10	hospitalized moderate to severe	2020-09-02	11	2.58	4.45	250	2747	0.749932	773	0.808577	6.67	14	14	3.01	0.14	5.39	37.2	0
37	1	RR0951931	2020-04-28	hospitalized moderate to severe	2020-09-02	11	4.48	5.45	566	3260	0.889981	726	0.759414	28.3	5.6	7.56	16.5	0.07	5.27	80.1	0
39	2	RR0248668	2020-05-05	mild outpatients	2020-06-04	3	6.42	6	196	1877	1.11	1649	0.900355	3.97	14.6	7.83	2.25	0.12	8.47	73	0
40	2	RR0378574	2020-05-07	mild outpatients	2020-06-05	4	7.08	6.88	322	1440	1.01	1609	0.738412	1.53	18.6	24.2	2.78	0.136	10.1	74.5	0
41	2	RR0467460	2020-05-05	mild outpatients	2020-06-06	5	6.36	5.38	168					9.04	18.9	10.7	6.61	0.32	16.7	51.9	0
42	2	RR0602232	2020-05-01	mild outpatients	2020-06-07	6	6.91	8.57	409	1709	1.04	1729	0.941208	2.66	2.89	4.74	1.63	0.19	12.2	65.3	0
43	2	RR0615993	2020-05-22	mild outpatients	2020-06-08	7	5.23	5.6	273	1953	1.04	718	0.5795	3.06	1.56	8.52	3.24	0.08	7.01	83.9	0
44	2	RR0424088	2020-04-15	mild outpatients	2020-06-25	9	5.57	6.36	389				0					0.1	7.84	78.2	0
45	3	RR0469109	2020-05-19	Recovered	2020-06-04	3	5.16	7.23	372	1995	1.18	1746	0.953317	8.06	5.69	1.8	2.82	0.14	9.42	66.3	0
46	3	RR0656234	2020-05-07	Recovered	2020-06-05	4	4.78	5.17	244			1582	0.726021	2.63	9.29	15.8	1.88	0.21	15.3	72.8	0
47	3	RR0675218	2020-05-05	Recovered	2020-06-05	4	4.81	4.92	190			1687	0.774208	6.12	7.47	20.8	3.31	0.148	9.99	67.4	0
49	3	RR0157115	2020-05-12	Recovered	2020-06-06	5	6.95	7.28	184					4.24	7.29	5.08	4.49	0.22	11.5	52	0
50	3	RR0822098	2020-05-01	Recovered	2020-06-06	5	13.6	10.4	261					3.05	3.55	11.2	1.02	0.06	3.48	59.1	1
51	3	RR0907841	2020-05-18	Recovered	2020-06-07	6	6.47	7.61	349	1826	1.11	1925	1.0479	2.3	3.78	11.1	2.3	0.012	8.52	73.6	0
52	3	RR0997256	2020-05-12	Recovered	2020-06-08	7	3.46	3.68	253	1900	1.01	1438	1.16061	4.2	3.2	18.1	2.05	0.24	16.9	69.6	0
53	3	RR0417079	2020-04-15	Recovered	2020-06-24	8	6.75	7.18	450	1829	0.986516	1221	0.785714	3.8	2.08	31	1.22	0.08	6.64	82.1	0
54	3	RR0579992	2020-04-17	Recovered	2020-06-24	8	6.2	7.82	362	3018	1.62783	1352	0.870013	6.41	8.65	11.4	2.84	0.1	8.15	74.2	0
55	3	RR0685229	2020-04-16	Recovered	2020-06-24	8	7.85	8.33	352	2178	1.17476	1449	0.932432	1.8	1.21	27.7	0.37	0.17	12.5	74.8	0
56	3	RR0823855	2020-04-13	Recovered	2020-06-25	9	7.41	7.89	332	2033	1.03672	1334	0.688338	3.08	2.73	27.4	1.4	0.11	8.26	77	0
57	3	RR0830593	2020-04-13	Recovered	2020-06-25	9	4.85	6.54	319	2455	1.25191	943	0.486584	2.33	4.48	21.3	2.13	0.16	12.1	76.8	0
58	3	RR0857858	2020-04-27	Recovered	2020-06-25	9	3.93	4.51	155	2029	1.03468	1080	0.557276	4.68	12.6	22.1	1.17	0.2	12.3	57.4	0
59	3	RR0941176	2020-04-17	Recovered	2020-06-25	9	6.76	8.27	365	2186	1.11474	1325	0.683695	6.53	2.88	27.1	3.3	0.15	11.4	76.2	0
60	3	RR0234740	2020-07-23	Recovered	2020-09-01	10	4.21	4.11	216	832	1.00605	745	0.871345	3.63	5.04	12.7	9.87	0.16	10.2	65.4	0
61	3	RR0243818	2020-07-14	Recovered	2020-09-01	10	6.9	3.18	159	745	0.900846	1123	1.31345	2.37	2.6	10.8	0.71	0.09	6.72	71.5	0
62	3	RR0370807	2020-04-21	Recovered	2020-09-01	10	3.65	3.85	174	894	1.08102	757	0.88538	5.78	4.3	15.8	18.7	0.11	7.44	66	0
63	3	RR0627934	2020-07-09	Recovered	2020-09-01	10	3.23	2.38	123	645	0.779927	573	0.670175	2.99	7.78	6.86	2.35	0.14	10.8	73.3	0
64	3	RR0931294	2020-06-05	Recovered	2020-09-01	10	4.92	3.36	137	708	0.856106	926	1.08304	2.9	6.03	14.9	3.74	0.1	7.68	71	0
65	3	RR0941834	2020-07-23	Recovered	2020-09-01	10	4.2	2.9	142	790	0.95526	821	0.960234	5.8	2.26	8.21	7.81	0.12	9.53	77.2	0
66	3	RR0306970	2020-04-21	Recovered	2020-09-02	11	5.92	6.63	314	4138	1.12968	928	0.970711	7.15	1.1	26.8	1.24	0.22	13.6	62.8	0
67	3	RR0509389	2020-05-19	Recovered	2020-09-02	11	5	4.86	322	3453	0.94267	833	0.871339	10.9	5.75	12.4	1.69	0.11	8.45	73.6	0
68	3	RR0542663	2020-05-18	Recovered	2020-09-02	11	5.3	5.13	271	3114	0.850123	956	1	2.93	4.45	19.3	0.54	0.15	11.6	75.9	0

### Sheet: S1D. Preanalytic RNAseq quality
Table S1D.Samples included in the Low input RNAseq dataset : purity and quality (Tregs n=45 & Tconvs n=41)									Not selected for RNAseq due to insufficient quality (purity or numbers)
#	Group	Donor ID	Collection date	Severity	Date Processing	Processing Batch	Treg purity post-magnetic isolation	Tconv purity post-magnetic isolation	ULI RNAseq Batch	Passed QC ULI RNASeq TREG	SampleID ULI RNAseq TREG	Passed QC ULI RNASeq TCONV	SampleID ULI RNAseq TCONV	Pair RNAseq samples from the same donor (Treg and Tconv)	Flow data
1	4	RR0438670	2020-02-06	Healthy	2020-05-31	1	81	82	1	yes	RR0438670.020620.TR#1	yes	RR0438670.020620.TC#1	yes
2	4	RR0865315	2020-02-12	Healthy	2020-06-03	2	73	85.7	1			yes	RR0865315.021220.TC#1
3	4	AC3034430	2019-11-05	Healthy	2020-06-04	3	88.5	82.9	1			yes	AC3034430.110519.TC#1		yes
4	4	RR0947025	2020-02-05	Healthy	2020-06-04	3	77.9	80.7	1	yes	RR0947025.020520.TR#1	yes	RR0947025.020520.TC#1	yes	yes
5	4	RR0890519	2020-01-22	Healthy	2020-06-05	4	65	95.9	1			yes	RR0890519.012220.TC#1		yes
6	4	RR0611936	2020-01-02	Healthy	2020-06-07	6	91.8	94	1	yes	RR0611936.010220.TR#1	yes	RR0611936.010220.TC#1	yes	yes
7	4	AC3034431	2019-11-06	Healthy	2020-06-08	7	89.1	64.6	1	yes	AC3034431.110619.TR#1				yes
8	4	AC3032552	2019-09-26	Healthy	2020-06-24	8	93.2	NA	1	yes	AC3032552.092619.TR#1				yes
10	4	HH0000002	2020-07-28	Healthy	2020-09-01	10	91.7	85	2	yes	HH0000002.072820.TR#1	yes	HH0000002.072820.TC#1	yes	yes
11	4	HH0000003	2020-08-25	Healthy	2020-09-02	11	86	88	2	yes	HH0000003.082520.TR#1	yes	HH0000003.082520.TC#1	yes	yes
12	1	RR0277045	2020-05-05	hospitalized moderate to severe	2020-05-31	1	78	54.88	1	yes	RR0277045.050520.TR#1
14	1	RR0213942	2020-05-14	hospitalized moderate to severe	2020-06-05	4	50	75.2	1			yes	RR0213942.051420.TC#1		yes
16	1	RR0524129	2020-05-07	hospitalized moderate to severe	2020-06-05	4	44	71.2	1			yes	RR0524129.050720.TC#1		yes
18	1	RR0849884	2020-05-13	hospitalized moderate to severe	2020-06-06	5	88.7	83	1			yes	RR0849884.051320.TC#1		yes
19	1	RR0866687	2020-05-07	hospitalized moderate to severe	2020-06-07	6	94.2	68.5	1	yes	RR0866687.050720.TR#1	yes	RR0866687.050720.TC#1	yes	yes
20	1	RR0919381	2020-05-05	hospitalized moderate to severe	2020-06-08	7	85.6	43.8	1	yes	RR0919381.050520.TR#1				yes
21	1	RR0270554	2020-04-07	hospitalized moderate to severe	2020-06-24	8	84.8	NA	1	yes	RR0270554.040720.TR#1				yes
27	1	RR0650386	2020-03-31	hospitalized moderate to severe	2020-06-25	9	77.3	48.5	1	yes	RR0650386.033120.TR#1				yes
28	1	RR0921314	2020-06-03	hospitalized moderate to severe	2020-06-25	9	85.1	81.4	1	yes	RR0921314.060320.TR#1				yes
29	1	RR0415843	2020-06-09	hospitalized moderate to severe	2020-09-01	10	65.1	62.5	2	yes	RR0415843.060920.TR#1				yes
31	1	RR0915093	2020-03-31	hospitalized moderate to severe	2020-09-01	10	75.8	77	2	yes	RR0915093.033120.TR#1	yes	RR0915093.033120.TC#1	yes	yes
32	1	RR0183111	2020-05-15	hospitalized moderate to severe	2020-09-02	11	95.3	79.8	2	yes	RR0183111.051520.TR#1	yes	RR0183111.051520.TC#1	yes	yes
33	1	RR0318907	2020-05-12	hospitalized moderate to severe	2020-09-02	11	90	83	2	yes	RR0318907.051220.TR#1	yes	RR0318907.051220.TC#1	yes	yes
34	1	RR0511931	2020-04-08	hospitalized moderate to severe	2020-09-02	11	95	82	2	yes	RR0511931.040820.TR#1	yes	RR0511931.040820.TC#1	yes	yes
35	1	RR0783978	2020-05-18	hospitalized moderate to severe	2020-09-02	11	76	53	2	yes	RR0783978.051820.TR#1				yes
36	1	RR0736447	2020-04-10	hospitalized moderate to severe	2020-09-02	11	39	87	2			yes	RR0736447.041020.TC#1	yes	yes
37	1	RR0951931	2020-04-28	hospitalized moderate to severe	2020-09-02	11	90	57	2	yes	RR0951931.042820.TR#1				yes
38	2	RR0236312	2020-05-12	mild outpatients	2020-05-31	1	66	81	1	yes	RR0236312.051220.TR#1
39	2	RR0248668	2020-05-05	mild outpatients	2020-06-04	3	70.1	82.5	1	yes	RR0248668.050520.TR#1	yes	RR0248668.050520.TC#1	yes	yes
40	2	RR0378574	2020-05-07	mild outpatients	2020-06-05	4	55	79.2	1			yes	RR0378574.050720.TC#1		yes
41	2	RR0467460	2020-05-05	mild outpatients	2020-06-06	5	85	78	1	yes	RR0467460.050520.TR#1	yes	RR0467460.050520.TC#1	yes	yes
42	2	RR0602232	2020-05-01	mild outpatients	2020-06-07	6	95.9	80	1	yes	RR0602232.050120.TR#1	yes	RR0602232.050120.TC#1	yes	yes
43	2	RR0615993	2020-05-22	mild outpatients	2020-06-08	7	85.5	73.3	1	yes	RR0615993.052220.TR#1	yes	RR0615993.052220.TC#1	yes	yes
44	2	RR0424088	2020-04-15	mild outpatients	2020-06-25	9	92.3	93	1	yes	RR0424088.041520.TR#1	yes	RR0424088.041520.TC#1	yes	yes
45	3	RR0469109	2020-05-19	Recovered	2020-06-04	3	87.1	78.8	1	yes	RR0469109.051920.TR#1	yes	RR0469109.051920.TC#1	yes	yes
46	3	RR0656234	2020-05-07	Recovered	2020-06-05	4	NA	89.3	1			yes	RR0656234.050720.TC#1		yes
48	3	RR0614457	2020-05-19	Recovered	2020-06-05	4	NA	79.7	1			yes	RR0614457.051920.TC#1
49	3	RR0157115	2020-05-12	Recovered	2020-06-06	5	89.5	80	1	yes	RR0157115.051220.TR#1	yes	RR0157115.051220.TC#1	yes	yes
51	3	RR0907841	2020-05-18	Recovered	2020-06-07	6	82.6	84.7	1	yes	RR0907841.051820.TR#1	yes	RR0907841.051820.TC#1	yes	yes
52	3	RR0997256	2020-05-12	Recovered	2020-06-08	7	88.2	80.6	1	yes	RR0997256.051220.TR#1	yes	RR0997256.051220.TC#1	yes	yes
53	3	RR0417079	2020-04-15	Recovered	2020-06-24	8	93.2	NA	1	yes	RR0417079.041520.TR#1				yes
54	3	RR0579992	2020-04-17	Recovered	2020-06-24	8	89.5	NA	1	yes	RR0579992.041720.TR#1				yes
55	3	RR0685229	2020-04-16	Recovered	2020-06-24	8	95.4	NA	1	yes	RR0685229.041620.TR#1				yes
56	3	RR0823855	2020-04-13	Recovered	2020-06-25	9	89.7	89.2	1	yes	RR0823855.041320.TR#1	yes	RR0823855.041320.TC#1	yes	yes
57	3	RR0830593	2020-04-13	Recovered	2020-06-25	9	91	90.4	1	yes	RR0830593.041320.TR#1	yes	RR0830593.041320.TC#1	yes	yes
58	3	RR0857858	2020-04-27	Recovered	2020-06-25	9	65.4	77.4	1	yes	RR0857858.042720.TR#1	yes	RR0857858.042720.TC#1	yes	yes
59	3	RR0941176	2020-04-17	Recovered	2020-06-25	9	77.3	86.4	1	yes	RR0941176.041720.TR#1	yes	RR0941176.041720.TC#1	yes	yes
60	3	RR0234740	2020-07-23	Recovered	2020-09-01	10	89.5	68.8	2	yes	RR0234740.072320.TR#1	yes	RR0234740.072320.TC#1	yes	yes
61	3	RR0243818	2020-07-14	Recovered	2020-09-01	10	90.8	72.5	2	yes	RR0243818.071420.TR#1	yes	RR0243818.071420.TC#1	yes	yes
62	3	RR0370807	2020-04-21	Recovered	2020-09-01	10	86.6	78	2	yes	RR0370807.042120.TR#1	yes	RR0370807.042120.TC#1	yes	yes
64	3	RR0931294	2020-06-05	Recovered	2020-09-01	10	96.5	70.1	2	yes	RR0931294.060520.TR#1	yes	RR0931294.060520.TC#1	yes	yes
65	3	RR0941834	2020-07-23	Recovered	2020-09-01	10	92.3	78.3	2	yes	RR0941834.072320.TR#1	yes	RR0941834.072320.TC#1	yes	yes
66	3	RR0306970	2020-04-21	Recovered	2020-09-02	11	82	77	2	yes	RR0306970.042120.TR#1	yes	RR0306970.042120.TC#1	yes	yes
67	3	RR0509389	2020-05-19	Recovered	2020-09-02	11	93	81	2	yes	RR0509389.051920.TR#1	yes	RR0509389.051920.TC#1	yes	yes
68	3	RR0542663	2020-05-18	Recovered	2020-09-02	11	84	88	2	yes	RR0542663.051820.TR#1	yes	RR0542663.051820.TC#1	yes	yes

### Sheet: S1E. Viral reads in CD4+dataset
Table S1E.Viral reads in the Treg/Tconv RNAseq dataset
RNASeq Sample ID	E	M	N	ORF10	ORF1ab	ORF3a	ORF6	ORF7a	ORF7b	ORF8	S
RR0277045.050520.TR#1	0	0	0	0	0	0	0	0	0	0	0
RR0866687.050720.TR#1	0	0	0	0	2	0	0	0	0	0	0
RR0919381.050520.TR#1	0	0	1	0	2	0	0	0	0	0	0
RR0270554.040720.TR#1	0	0	0	0	2	0	0	0	0	0	0
RR0650386.033120.TR#1	0	0	0	0	0	0	0	0	0	0	0
RR0921314.060320.TR#1	0	0	0	0	0	0	0	0	0	0	0
RR0438670.020620.TR#1	0	0	0	0	2	0	0	0	0	0	0
RR0236312.051220.TR#1	0	0	0	0	2	0	0	0	0	0	0
RR0248668.050520.TR#1	0	0	0	0	0	0	0	0	0	0	0
RR0467460.050520.TR#1	0	0	0	0	2	1	0	0	0	0	1
RR0602232.050120.TR#1	0	0	0	0	2	0	0	0	0	0	1
RR0615993.052220.TR#1	0	0	0	0	0	0	0	0	0	0	0
RR0947025.020520.TR#1	0	0	0	0	0	0	0	0	0	0	0
RR0424088.041520.TC#1	0	0	0	0	2	0	0	0	0	0	0
RR0469109.051920.TR#1	0	0	0	0	2	0	0	0	0	0	0
RR0157115.051220.TR#1	0	0	0	0	2	0	0	0	0	0	0
RR0907841.051820.TR#1	0	0	0	0	1	0	0	0	0	0	0
RR0997256.051220.TR#1	0	0	1	0	1	0	0	0	0	0	0
RR0417079.041520.TR#1	0	0	0	0	3	0	0	0	0	0	0
RR0579992.041720.TR#1	1	0	1	0	1	0	0	0	0	0	0
RR0685229.041620.TR#1	0	0	0	0	2	0	0	0	0	0	0
RR0823855.041320.TR#1	0	0	0	0	0	0	0	0	0	0	0
RR0830593.041320.TR#1	0	0	0	0	0	0	0	0	0	0	0
RR0857858.042720.TR#1	0	0	0	0	2	0	0	0	0	0	0
RR0941176.041720.TR#1	0	0	0	0	1	0	0	0	0	0	0
RR0611936.010220.TR#1	0	0	0	0	2	0	0	0	0	0	0
AC3034431.110619.TR#1	0	0	0	0	0	0	0	0	0	0	1
AC3032552.092619.TR#1	0	0	1	0	1	0	0	0	0	0	0
RR0213942.051420.TC#1	0	0	0	0	1	0	0	0	0	0	0
RR0524129.050720.TC#1	0	0	0	0	0	0	0	0	0	0	1
RR0849884.051320.TC#1	0	0	0	0	0	0	0	0	0	0	0
RR0866687.050720.TC#1	0	0	0	0	2	0	0	0	0	0	0
RR0438670.020620.TC#1	0	0	0	0	0	0	0	0	0	0	0
RR0248668.050520.TC#1	0	0	0	0	1	0	0	0	0	0	0
RR0378574.050720.TC#1	0	0	0	0	0	0	0	0	0	0	1
RR0467460.050520.TC#1	0	0	1	0	0	0	0	0	0	0	0
RR0602232.050120.TC#1	0	0	0	0	0	0	0	0	0	0	0
RR0615993.052220.TC#1	0	0	0	0	0	0	0	0	0	1	0
RR0865315.021220.TC#1	0	0	0	0	1	0	0	0	0	0	0
RR0424088.041520.TR#1	0	0	0	0	1	0	0	0	0	0	0
RR0469109.051920.TC#1	0	0	0	0	0	0	0	0	0	0	0
RR0614457.051920.TC#1	0	0	0	0	0	0	0	0	0	0	0
RR0656234.050720.TC#1	0	0	0	0	1	0	0	0	0	0	0
RR0157115.051220.TC#1	0	0	0	0	0	0	0	0	0	0	0
RR0907841.051820.TC#1	0	0	0	0	0	0	0	0	0	0	0
AC3034430.110519.TC#1	0	0	0	0	0	0	0	0	0	0	0
RR0997256.051220.TC#1	0	0	0	0	0	0	0	0	0	0	0
RR0823855.041320.TC#1	0	0	0	0	0	0	0	0	0	0	0
RR0830593.041320.TC#1	0	0	0	0	0	0	0	0	0	0	0
RR0857858.042720.TC#1	0	0	0	0	1	0	0	0	0	0	0
RR0941176.041720.TC#1	0	0	0	0	5	0	0	0	0	0	0
RR0947025.020520.TC#1	0	0	0	0	0	0	0	0	0	0	0
RR0890519.012220.TC#1	0	0	0	0	0	0	0	0	0	0	1
RR0611936.010220.TC#1	0	0	0	0	1	0	0	0	0	0	0
RR0915093.033120.TC#1	0	0	0	0	1	0	0	0	0	0	0
RR0234740.072320.TC#1	0	0	0	0	0	0	0	0	0	0	0
RR0243818.071420.TC#1	0	0	0	0	1	0	0	0	0	0	2
RR0370807.042120.TC#1	0	0	0	0	0	0	0	0	0	0	0
RR0931294.060520.TC#1	0	0	0	0	2	0	0	0	0	0	1
RR0941834.072320.TC#1	0	0	0	0	0	0	0	0	0	0	0
HH0000002.072820.TC#1	0	0	0	0	0	0	0	0	0	0	1
RR0511931.040820.TC#1	0	0	0	0	0	0	0	0	0	0	0
RR0736447.041020.TC#1	0	0	0	0	1	0	0	0	0	0	0
RR0318907.051220.TC#1	0	0	1	0	0	0	0	0	0	0	0
RR0183111.051520.TC#1	0	0	0	0	1	0	0	0	0	0	0
RR0509389.051920.TC#1	0	0	0	0	1	0	0	0	0	0	0
RR0542663.051820.TC#1	0	0	0	0	0	0	0	0	0	0	0
RR0306970.042120.TC#1	0	0	0	0	0	0	0	0	0	0	0
HH0000003.082520.TC#1	0	0	0	0	0	0	0	0	0	0	0
RR0415843.060920.TR#1	0	0	0	0	2	0	0	0	0	0	0
RR0915093.033120.TR#1	0	0	0	0	0	0	0	0	0	0	1
RR0234740.072320.TR#1	0	0	0	0	0	0	0	0	0	0	0
RR0243818.071420.TR#1	0	0	0	0	0	0	0	0	0	0	0
RR0370807.042120.TR#1	0	0	0	0	1	0	0	0	0	0	0
RR0931294.060520.TR#1	0	0	0	0	0	0	0	0	0	0	0
RR0941834.072320.TR#1	0	0	0	0	2	0	0	0	0	0	0
HH0000002.072820.TR#1	0	0	0	0	0	0	0	0	0	0	0
RR0951931.042820.TR#1	0	0	0	0	1	0	0	0	0	0	0
RR0511931.040820.TR#1	0	0	0	0	1	0	0	0	0	0	0
RR0783978.051820.TR#1	0	0	0	0	2	0	0	0	0	0	0
RR0318907.051220.TR#1	0	0	1	0	0	0	0	0	0	0	0
RR0183111.051520.TR#1	0	0	0	0	2	0	0	0	0	0	0
RR0509389.051920.TR#1	0	0	0	0	0	0	0	0	0	0	0
RR0542663.051820.TR#1	0	0	0	0	0	0	0	0	0	0	0
RR0306970.042120.TR#1	0	0	0	0	2	0	0	0	0	0	0
HH0000003.082520.TR#1	0	0	0	0	1	0	0	0	0	0	1
